# Species specific marker genes for systemic defence and stress responses to leaf wounding and flagellin stimuli in hybrid aspen and silver birch

**DOI:** 10.1101/2025.07.23.666137

**Authors:** Karlis Trevors Blums, Baiba Krivmane, Maryna Ramanenka, Roberts Matisons, Dainis Edgars Rungis, Martins Zeps, Zigmunds Orlovskis

## Abstract

In Northern Europe, climate warming is driving the northward expansion of deciduous tree species such as aspen and silver birch, while simultaneously intensifying biotic stress from pests and pathogens. This creates an urgent need for improved understanding of molecular defense mechanisms underlying stress resistance and resilience in temperate forest trees, as a basis for the development of innovative biotechnological approaches. However, progress in this area remains limited by the lack of reproducible experimental systems and well-characterized molecular markers for systemic defense responses in deciduous tree species. In this study, we aimed to identify and validate known plant defense gene markers associated with systemic stress responses in hybrid aspen and silver birch to support future functional research. Using sequence mining and phylogenetic analyses, we identified homologues of biotic stress-response genes in the genomes of both species. We then employed in vitro propagated tree clones to assess defense gene activation in distal leaves following systemic signal induction by leaf wounding and bacterial flagellin treatment at 4 and 24 hours post-induction. We identified *LOX2, MPK3*, and *EIN2* as early wounding-responsive genes in silver birch, and JAZ10 with EIN2 as potential marker genes for the combined effect of flagellin and wounding in hybrid aspen Collectively, these findings establish a reproducible *in vitro* framework for validating stress responsive genes and provide a foundation for future studies of systemic signalling, tree–microbe interactions, and resilience in ecologically and economically important forest tree species.
