## Supplemental Table 1 for "Species specific marker genes for systemic defence and stress responses to leaf wounding and flagellin stimuli in hybrid aspen and silver birch"

### Sheet: Sheet1
Gene name	TAIR reference number for BLAST search	Tree species	Reference number for tree BLAST hits	Forward primer 5'-3'	Reverse primer 5'-3'	Amplicon length (bp)	Known function in plant stress responses	Example reference
EIN2	at5g03280	Betula pendula	Bpev01c0990.g0003.m0001	CTGTTGGGAGGAAGGAGTT	ATCTCTCCCTTGACGACC	205	EIN2 is a central component of ethylene (ET) signalling in plants. It mediates ET perception to downstream transcriptional responses that affect both PTI (PAMP-triggered immunity) and defence gene expression, including regulation of FLS2, a key PAMP receptor. ETHYLENE INSENSITIVE 2 mutants display compromised PTI responses and reduced defence gene induction. Ethylene signalling via EIN2 also inte…	Albert, I., et al. Direct transcriptional control of the Arabidopsis immune receptor FLS2 by the ethylene-dependent transcription factors EIN3 and EIL1. Plant Cell. 2009
		Populus tremuloides x tremula	Potrx046169g13695.4	CCTATTTGTGGGAGGGCTG	CTGGTGGGATGCAGGATTT	228
LOX2	at3g45140	Betula pendula	Bpev01c0523.g0011.m0001	TTACGGTTGGTGGCTTCCTC	CCCCGAAATCTGCTGGAACT	222	LOX2 encodes a 13-lipoxygenase involved in biosynthesis of jasmonic acid (JA) precursors following wounding or herbivory. LOX2 influences the JA burst, a core hormone signal that activates JA-responsive defence genes, and participates in JA–SA antagonism; LOX2 mutants show altered SA levels, indicating hormonal interplay.	Schmidt, A., et al. Arabidopsis transcriptomics reveals the role of lipoxygenase2 (AtLOX2) in wound-induced responses. J Plant Physiol. 2024.
		Populus tremuloides x tremula	Potrx066157g26369.5	AGAGGGCACATTTAAGCCAC	GATGACATACGCTGAGCTGC	245
PAD4	at3g52430	Betula pendula	Bpev01c1114.g0003.m0001	GGACACCGAACTGAAACGT	TTGACCATTATGCACGCCT	271	PAD4 (PHYTOALEXIN DEFICIENT 4) is a positive regulator of salicylic acid (SA) signalling and the accumulation of SA in response to biotrophic pathogens. It forms complexes with other defence regulators such as EDS1, and is required for effective SA-dependent pathogen resistance and systemic acquired resistance (SAR). PAD4 also participates in cross-communication with JA signalling.	Aarts, N., et al. PAD4 as a regulator of SA accumulation and defence gene activation in Arabidopsis. Proc Natl Acad Sci USA. 1998
		Populus tremuloides x tremula	Potrx052539g16280.2	GGATTGCTTGCTTCCAGACG	AATGCTACAGCTAGGACC	234
NHL10	At2g35980	Betula pendula	Bpev01c0457.g0001.m0001	AGAGGTTTAGCACGGTGGTG	TCCAGGTGTATCTGGGCCT	235	NHL10 (NDR1/HIN1-like 10) is a marker gene upregulated during PTI in response to PAMPs like flg22. Its expression is enhanced by ET/JA signalling in PAMP responses downstream of FLS2 and EIN2 regulation, making it a useful molecular marker for early immune activation.	Sardar, A., et al. Molecular markers of PTI development including FRK1 and NHL10. Plant J. 2017.
		Populus tremuloides x tremula	Potrx047635g14177.1	CGTGACCCTCCTCCTAAAAC	TAGCGGAGCATGTTGTGGT	159
ACT2	at3g18780	Betula pendula	Bpev01c1225.g0009.m0001	AGCCCAATTCAAGAGGGTA	ACACTGGCATCAGGGAGA	268	ACTIN2 encodes a major cytoskeletal actin protein involved in cell structure and growth. Due to its relatively stable expression across tissues and treatments, it is widely used as a qPCR reference gene in Arabidopsis gene expression studies, though its stability should be experimentally validated for each condition	Czechowski, T., et al. Genome-wide identification of superior reference genes for Arabidopsis qPCR. Plant Physiol. 2005.
		Populus tremuloides x tremula	Potrx075628g05851.3	ACCATTGCTGAACGGGAATT	CTGGGCAGGAGACTCTCCA	172
MPK3	At3g45640	Betula pendula	Bpev01c1036.g0001.m0001	CGACTCACAGAGGGAGTTT	TCTTCATCGGACCATCTCG	159	MPK3 is a mitogen-activated protein kinase (MAPK) activated early in PAMP-triggered immunity. It contributes to defence signalling cascades and activates downstream transcription factors. MPK3 functions in both JA and ET signalling and plays a role in ROS production and defence gene induction. MPK3 activity is related to PTI and crosstalk with ET responses.	Beck, M., et al. Dual regulation of gene expression and robust innate immunity involving MAPKs including MPK3. Plant Cell. 2018
		Populus tremuloides x tremula	Potrx049315g14823.1	CTCGGCCAACTTCGGAGAAT	CAGTGGTGTTGCCAAAGAGC	222
FRK1	At2g19190	Betula pendula	Bpev01c0961.g0006.m0001	TTTCAGTTCCCGATGGGCTC	GCCCACCTGAGTGTATGTC	241	FRK1 (FLG22-INDUCED RECEPTOR-LIKE KINASE 1) is a well-characterized early marker of PAMP-triggered immunity, rapidly induced in response to flagellin perception (flg22) via FLS2. Its induction reflects activation of PTI signalling that involves ET and JA pathways.	Asai, T., et al. MAPK signalling in innate immunity and FRK1 induction by flg22 in Arabidopsis. Nature. 2002.
		Populus tremuloides x tremula	AKC91581.1	GTGGCAACGGGGATTTGCTA	AGCATATCTGCCGCAATGT	198
JAZ10	at5g13220	Betula pendula	Bpev01c0052.g0052.m0001	GGAAAGCGGCCATTTCAAGA	ATGTTCTCGGCTTGCTCG	143	JAZ10 encodes a member of the JASMONATE-ZIM DOMAIN (JAZ) transcriptional repressors. In the absence of JA, JAZ proteins suppress JA-responsive transcription factors (e.g., MYC TFs). Upon JA-Ile perception, JAZ proteins degrade, releasing transcription factors to activate JA-dependent defence genes. Thus, JAZ10 is a core regulatory node in JA signal transduction.	Chini, A., et al. Regulation of growth-defence balance by JAZ repressors in Arabidopsis JA signalling. New Phytol. 2017
		Populus tremuloides x tremula	Potrx005546g04260.1	GGAAAGCGGCCATTTCAAGA	ATGTTCTCGGCTTGCTCG	223
MYB51	AT1G18570	Betula pendula	Bpev01c0422.g0010.m0001	AGTTGCAGGCTTAGTGGAC	ACGTCTGGAAGATGGCTTG	144	MYB51 is an R2R3 MYB transcription factor involved in defence responses, especially in regulating indolic glucosinolate biosynthesis and basal immunity. MYB51 participates in PAMP-induced gene networks and integrates defence signalling with other regulatory nodes, including MAPKs.	Ramírez, V., et al. MYB51 role in Arabidopsis innate immunity and defence metabolite regulation. Plant J. 2011
		Populus tremuloides x tremula	Potrx057400g19068.1	TCTTCCCAACCACAAGTCG	TGGAGGCCATTCCATTGCTT	257
SAND	at2g28390	Betula pendula	Bpev01.c0613.g0004.m0001	TTCCGTCAGTGGGTTTCAGG	CCCCGTTCTCCACAAAGGAA	218	SAND family proteins are involved in vesicle trafficking and protein sorting. The SAND gene has been validated as a relatively stable reference gene for qPCR normalization in Arabidopsis under various developmental and stress conditions.	Hong, S.Y., et al. Selection of stable reference genes including SAND for Arabidopsis qRT-PCR. Plant Sci. 2010
		Populus tremuloides x tremula	Potrx010578g09353.3	TCTCACCAATTTGCCTGCCA	ATCGCTGGGCAAATCCTCAA	233
TUB5	at1g20010	Betula pendula	FJ228477.1	GGCTCCCTTCTACTTGAGCG	CAAGGGACCGCCTACAGATG	205	TUB5 encodes a β-tubulin structural component of microtubules. Like actin, tubulins are part of the cytoskeleton and often used as housekeeping reference genes in qPCR, though stability may vary with conditions.	Czechowski, T., et al. Identification and testing of reference genes including TUB family for Arabidopsis qPCR. Plant Physiol. 2005.
		Populus tremuloides x tremula	Potrx065958g26136.1	CTGGCATGGGAACCCTTCTT	AGAGTGCGGAAGCAGATGTC	211
GAPDH2	at1g16300	Betula pendula	Bpev01.c0480.g0020.m0001	TGGATGCTTCACACAGGGAC	TCGGCTGAAATGCCCTTCTT	205	GAPDH2 encodes glyceraldehyde-3-phosphate dehydrogenase, a key enzyme in glycolysis. Due to ubiquitous metabolism, GAPDH genes have been widely used as qPCR reference genes, though expression stability can vary with treatment and tissue.	Czechowski, T., et al. Genome-wide identification of Arabidopsis reference genes including GAPDH for accurate qPCR normalization. Plant Physiol. 2005.
		Populus tremuloides x tremula	Potrx065117g25235.1	TTTGGGGCTGAGTTTGTGGT	AACCTTCGCAAGAGGAGCAA	222
