## Supplemental Table 2 for "Species specific marker genes for systemic defence and stress responses to leaf wounding and flagellin stimuli in hybrid aspen and silver birch"

### Sheet: BP dCt average data
Treatment	Gene	Timepoint	ΔCt
flg22 drop (1 µM)	EIN2	4h	0.0409439		The expression of each test gene was normalized by the expression of reference gene (ACT) using the formula ΔCt=Eref^Ctref / Etest^Cttest , where Eref – primer efficiency of reference gene, Etest – primer efficiency of test gene, taken to the power (^) of Ctref – Ct value of reference gene, Cttest – Ct value of the test gene, respectively.
flg22 drop (1 µM)	EIN2	4h	0.0453679
flg22 drop (1 µM)	EIN2	4h	0.0472068
flg22 drop (1 µM)	EIN2	4h	0.0348592
Wound	EIN2	4h	0.0692025
Wound	EIN2	4h	0.0502864
Wound	EIN2	4h	0.0664938
Wound	EIN2	4h	0.0658824
flg22 + w.	EIN2	4h	0.0575675
flg22 + w.	EIN2	4h	0.0562152
flg22 + w.	EIN2	4h	0.0520594
flg22 + w.	EIN2	4h	0.0399405
control (H2O drop)	EIN2	4h	0.0492092
control (H2O drop)	EIN2	4h	0.0268445
control (H2O drop)	EIN2	4h	0.0331858
control (H2O drop)	EIN2	4h	0.0346818
flg22 drop (1 µM)	FRK1	4h	0.0572739
flg22 drop (1 µM)	FRK1	4h	0.0889414
flg22 drop (1 µM)	FRK1	4h	0.0798794
flg22 drop (1 µM)	FRK1	4h	0.0953028
Wound	FRK1	4h	0.0901036
Wound	FRK1	4h	0.0663335
Wound	FRK1	4h	0.0499299
Wound	FRK1	4h	0.0614358
flg22 + w.	FRK1	4h	0.0397791
flg22 + w.	FRK1	4h	0.0676599
flg22 + w.	FRK1	4h	0.098541
flg22 + w.	FRK1	4h	0.0940275
control (H2O drop)	FRK1	4h	0.0497111
control (H2O drop)	FRK1	4h	0.0374002
control (H2O drop)	FRK1	4h	0.0733062
control (H2O drop)	FRK1	4h	0.0669272
flg22 drop (1 µM)	PAD4	4h	0.0396252
flg22 drop (1 µM)	PAD4	4h	0.103214
flg22 drop (1 µM)	PAD4	4h	0.182646
flg22 drop (1 µM)	PAD4	4h	0.0719905
Wound	PAD4	4h	0.102553
Wound	PAD4	4h	0.223219
Wound	PAD4	4h	0.0516927
Wound	PAD4	4h	0.1659
flg22 + w.	PAD4	4h	0.0177684
flg22 + w.	PAD4	4h	0.096393
flg22 + w.	PAD4	4h	0.0738076
flg22 + w.	PAD4	4h	0.103284
control (H2O drop)	PAD4	4h	0.01828
control (H2O drop)	PAD4	4h	0.0086263
control (H2O drop)	PAD4	4h	0.0974447
control (H2O drop)	PAD4	4h	0.0573548
flg22 drop (1 µM)	LOX2	4h	0.71059
flg22 drop (1 µM)	LOX2	4h	1.32852
flg22 drop (1 µM)	LOX2	4h	3.06269
flg22 drop (1 µM)	LOX2	4h
Wound	LOX2	4h	5.43716
Wound	LOX2	4h	4.36114
Wound	LOX2	4h	2.32782
Wound	LOX2	4h	7.36265
flg22 + w.	LOX2	4h	0.837218
flg22 + w.	LOX2	4h	2.39925
flg22 + w.	LOX2	4h	6.34196
flg22 + w.	LOX2	4h	5.86572
control (H2O drop)	LOX2	4h	0.628998
control (H2O drop)	LOX2	4h	0.087203
control (H2O drop)	LOX2	4h	1.19148
control (H2O drop)	LOX2	4h	0.565511
flg22 drop (1 µM)	MPK3	4h	0.0896518
flg22 drop (1 µM)	MPK3	4h	0.139801
flg22 drop (1 µM)	MPK3	4h	0.209852
flg22 drop (1 µM)	MPK3	4h
Wound	MPK3	4h	0.441658
Wound	MPK3	4h	0.209375
Wound	MPK3	4h	0.259888
Wound	MPK3	4h	0.340917
flg22 + w.	MPK3	4h	0.221549
flg22 + w.	MPK3	4h	0.225607
flg22 + w.	MPK3	4h	0.23751
flg22 + w.	MPK3	4h	0.271409
control (H2O drop)	MPK3	4h	0.0990863
control (H2O drop)	MPK3	4h	0.0462237
control (H2O drop)	MPK3	4h	0.116228
control (H2O drop)	MPK3	4h	0.114997
flg22 drop (1 µM)	NHL10	4h	0.0103188
flg22 drop (1 µM)	NHL10	4h	0.0133787
flg22 drop (1 µM)	NHL10	4h	0.019332
flg22 drop (1 µM)	NHL10	4h
Wound	NHL10	4h	0.0314628
Wound	NHL10	4h	0.0227848
Wound	NHL10	4h	0.0128577
Wound	NHL10	4h	0.0391405
flg22 + w.	NHL10	4h	0.0193628
flg22 + w.	NHL10	4h	0.0247871
flg22 + w.	NHL10	4h	0.00580816
flg22 + w.	NHL10	4h	0.00761966
control (H2O drop)	NHL10	4h	0.0138498
control (H2O drop)	NHL10	4h	0.00772969
control (H2O drop)	NHL10	4h	0.020589
control (H2O drop)	NHL10	4h	0.0201035
flg22 drop (1 µM)	EIN2	24h	0.0353225
flg22 drop (1 µM)	EIN2	24h	0.0360374
flg22 drop (1 µM)	EIN2	24h	0.0310457
flg22 drop (1 µM)	EIN2	24h	0.0368856
Wound	EIN2	24h	0.0541195
Wound	EIN2	24h	0.0502067
Wound	EIN2	24h	0.0338419
Wound	EIN2	24h	0.0343288
flg22 + w.	EIN2	24h	0.0908463
flg22 + w.	EIN2	24h	0.0374863
flg22 + w.	EIN2	24h	0.0348632
flg22 + w.	EIN2	24h	0.0320264
control (H2O drop)	EIN2	24h	0.0307314
control (H2O drop)	EIN2	24h	0.0336293
control (H2O drop)	EIN2	24h	0.0503259
control (H2O drop)	EIN2	24h	0.059147
flg22 drop (1 µM)	FRK1	24h	0.0575686
flg22 drop (1 µM)	FRK1	24h	0.0331294
flg22 drop (1 µM)	FRK1	24h	0.064381
flg22 drop (1 µM)	FRK1	24h	0.0758207
Wound	FRK1	24h	0.0642898
Wound	FRK1	24h	0.0676925
Wound	FRK1	24h	0.0450047
Wound	FRK1	24h	0.0765422
flg22 + w.	FRK1	24h	0.0995212
flg22 + w.	FRK1	24h	0.0670729
flg22 + w.	FRK1	24h	0.049393
flg22 + w.	FRK1	24h	0.0636911
control (H2O drop)	FRK1	24h	0.0425138
control (H2O drop)	FRK1	24h	0.0533771
control (H2O drop)	FRK1	24h	0.0672687
control (H2O drop)	FRK1	24h	0.0745107
flg22 drop (1 µM)	PAD4	24h	0.10622
flg22 drop (1 µM)	PAD4	24h	0.0148714
flg22 drop (1 µM)	PAD4	24h	0.105435
flg22 drop (1 µM)	PAD4	24h	0.0870367
Wound	PAD4	24h	0.1014
Wound	PAD4	24h	0.0853915
Wound	PAD4	24h	0.0233679
Wound	PAD4	24h	0.0656597
flg22 + w.	PAD4	24h	0.102472
flg22 + w.	PAD4	24h	0.0820428
flg22 + w.	PAD4	24h	0.019827
flg22 + w.	PAD4	24h	0.0296752
control (H2O drop)	PAD4	24h	0.0199232
control (H2O drop)	PAD4	24h	0.0754589
control (H2O drop)	PAD4	24h	0.0609021
control (H2O drop)	PAD4	24h	0.0617647
flg22 drop (1 µM)	LOX2	24h	1.44843
flg22 drop (1 µM)	LOX2	24h	0.12473
flg22 drop (1 µM)	LOX2	24h	1.15228
flg22 drop (1 µM)	LOX2	24h	1.57223
Wound	LOX2	24h	6.01363
Wound	LOX2	24h	2.05162
Wound	LOX2	24h	0.326053
Wound	LOX2	24h	0.813768
flg22 + w.	LOX2	24h	3.00474
flg22 + w.	LOX2	24h	1.27596
flg22 + w.	LOX2	24h	0.224941
flg22 + w.	LOX2	24h	0.296721
control (H2O drop)	LOX2	24h	0.155115
control (H2O drop)	LOX2	24h	0.902813
control (H2O drop)	LOX2	24h	0.606163
control (H2O drop)	LOX2	24h	0.914964
flg22 drop (1 µM)	MPK3	24h	0.107303
flg22 drop (1 µM)	MPK3	24h	0.0812595
flg22 drop (1 µM)	MPK3	24h	0.106443
flg22 drop (1 µM)	MPK3	24h	0.138164
Wound	MPK3	24h	0.211877
Wound	MPK3	24h	0.208741
Wound	MPK3	24h	0.0706756
Wound	MPK3	24h	0.281266
flg22 + w.	MPK3	24h	0.289586
flg22 + w.	MPK3	24h	0.120799
flg22 + w.	MPK3	24h	0.0815672
flg22 + w.	MPK3	24h	0.0703784
control (H2O drop)	MPK3	24h	0.0532013
control (H2O drop)	MPK3	24h	0.115835
control (H2O drop)	MPK3	24h	0.178599
control (H2O drop)	MPK3	24h	0.229822
flg22 drop (1 µM)	NHL10	24h	0.0238622
flg22 drop (1 µM)	NHL10	24h	0.00785224
flg22 drop (1 µM)	NHL10	24h	0.00696871
flg22 drop (1 µM)	NHL10	24h	0.0212846
Wound	NHL10	24h	0.0124361
Wound	NHL10	24h	0.018389
Wound	NHL10	24h	0.0176744
Wound	NHL10	24h	0.0264777
flg22 + w.	NHL10	24h	0.0105305
flg22 + w.	NHL10	24h	0.0163269
flg22 + w.	NHL10	24h	0.0154109
flg22 + w.	NHL10	24h	0.0281066
control (H2O drop)	NHL10	24h	0.014308
control (H2O drop)	NHL10	24h	0.018906
control (H2O drop)	NHL10	24h	0.0150004
control (H2O drop)	NHL10	24h	0.0299782

### Sheet: BP heatmap data
Treatment	Gene	Timepoint	log2 fold change
flg22	EIN2	4h	0.226422		log2 fold change was calculated using the formula ΔΔCt= log2(x/y), where x - the average normalized expression (ΔCt) of a select treatment and y - the average normalized expression (ΔCt) of the control group.
w	EIN2	4h	0.807372
flg22 + w	EIN2	4h	0.515841
flg22	FRK1	4h	0.499477
w	FRK1	4h	0.23629
flg22 + w	FRK1	4h	0.400118
flg22	PAD4	4h	1.12926
w	PAD4	4h	1.58032
flg22 + w	PAD4	4h	0.680671
flg22	LOX2	4h	1.45967
w	LOX2	4h	2.9782
flg22 + w	LOX2	4h	2.64261
flg22	MPK3	4h	0.637474
w	MPK3	4h	1.73319
flg22 + w	MPK3	4h	1.34434
flg22	NHL10	4h	-0.118223
w	NHL10	4h	0.770748
flg22 + w	NHL10	4h	-0.113074
flg22	EIN2	24h	-0.319604
w	EIN2	24h	-0.0111362
flg22 + w	EIN2	24h	0.16741
flg22	FRK1	24h	-0.0416954
w	FRK1	24h	0.0931897
flg22 + w	FRK1	24h	0.234806
flg22	PAD4	24h	0.524104
w	PAD4	24h	0.339071
flg22 + w	PAD4	24h	0.10196
flg22	LOX2	24h	0.73671
w	LOX2	24h	1.83559
flg22 + w	LOX2	24h	0.8969
flg22	MPK3	24h	-0.414783
w	MPK3	24h	0.419934
flg22 + w	MPK3	24h	-0.0382945
flg22	NHL10	24h	-0.382844
w	NHL10	24h	-0.0605773
flg22 + w	NHL10	24h	-0.151969

### Sheet: PT dCt average data
Treatment	Gene	Timepoint	ΔCt
flg22 drop (1 µM)	EIN2	4h	0.0529559			The expression of each test gene was normalized by the expression of reference gene (ACT) using the formula ΔCt=Eref^Ctref / Etest^Cttest , where Eref – primer efficiency of reference gene, Etest – primer efficiency of test gene, taken to the power (^) of Ctref – Ct value of reference gene, Cttest – Ct value of the test gene, respectively.
flg22 drop (1 µM)	EIN2	4h	0.010433
flg22 drop (1 µM)	EIN2	4h	0.0208725
flg22 drop (1 µM)	EIN2	4h	0.0268553
Wound	EIN2	4h	0.00460299
Wound	EIN2	4h	0.00824289
Wound	EIN2	4h	0.00587664
Wound	EIN2	4h	0.00506031
flg22 + w.	EIN2	4h	0.00500283
flg22 + w.	EIN2	4h	0.00507924
flg22 + w.	EIN2	4h	0.00537133
flg22 + w.	EIN2	4h	0.0058521
control (H2O drop)	EIN2	4h	0.0299228
control (H2O drop)	EIN2	4h	0.0116058
control (H2O drop)	EIN2	4h	0.0237039
control (H2O drop)	EIN2	4h	0.0106088
flg22 drop (1 µM)	LOX2	4h	0.0145452
flg22 drop (1 µM)	LOX2	4h	0.00918234
flg22 drop (1 µM)	LOX2	4h	0.00395234
flg22 drop (1 µM)	LOX2	4h	0.0114637
Wound	LOX2	4h	0.0078076
Wound	LOX2	4h	0.00328534
Wound	LOX2	4h	0.0037077
Wound	LOX2	4h	0.00479184
flg22 + w.	LOX2	4h	0.00314564
flg22 + w.	LOX2	4h	0.00531803
flg22 + w.	LOX2	4h	0.00427709
flg22 + w.	LOX2	4h	0.00488437
control (H2O drop)	LOX2	4h	0.00860752
control (H2O drop)	LOX2	4h	0.00415202
control (H2O drop)	LOX2	4h	0.00695261
control (H2O drop)	LOX2	4h	0.0102253
flg22 drop (1 µM)	PAD4	4h	0.184486
flg22 drop (1 µM)	PAD4	4h	0.137955
flg22 drop (1 µM)	PAD4	4h	0.109482
flg22 drop (1 µM)	PAD4	4h	0.0598348
Wound	PAD4	4h	0.0233906
Wound	PAD4	4h	0.0799189
Wound	PAD4	4h	0.0432219
Wound	PAD4	4h	0.030587
flg22 + w.	PAD4	4h	0.0287851
flg22 + w.	PAD4	4h	0.0179064
flg22 + w.	PAD4	4h	0.0536217
flg22 + w.	PAD4	4h	0.0271268
control (H2O drop)	PAD4	4h	0.202381
control (H2O drop)	PAD4	4h	0.121236
control (H2O drop)	PAD4	4h	0.088218
control (H2O drop)	PAD4	4h	0.0381784
flg22 drop (1 µM)	JAZ10	4h	0.0160556
flg22 drop (1 µM)	JAZ10	4h	0.00284197
flg22 drop (1 µM)	JAZ10	4h	0.00560356
flg22 drop (1 µM)	JAZ10	4h	0.0314393
Wound	JAZ10	4h	0.862967
Wound	JAZ10	4h	0.027621
Wound	JAZ10	4h	0.137697
Wound	JAZ10	4h	0.541994
flg22 + w.	JAZ10	4h	0.254274
flg22 + w.	JAZ10	4h	0.940873
flg22 + w.	JAZ10	4h	0.075861
flg22 + w.	JAZ10	4h	0.728686
control (H2O drop)	JAZ10	4h	0.0140048
control (H2O drop)	JAZ10	4h	0.0199195
control (H2O drop)	JAZ10	4h	0.00788535
control (H2O drop)	JAZ10	4h	0.0134736
flg22 drop (1 µM)	MYB51	4h	1.00655
flg22 drop (1 µM)	MYB51	4h	0.17529
flg22 drop (1 µM)	MYB51	4h	0.0992533
flg22 drop (1 µM)	MYB51	4h	0.0742851
Wound	MYB51	4h	0.297983
Wound	MYB51	4h	0.20295
Wound	MYB51	4h	0.134476
Wound	MYB51	4h	0.130131
flg22 + w.	MYB51	4h	0.0777717
flg22 + w.	MYB51	4h	0.24465
flg22 + w.	MYB51	4h	0.0742229
flg22 + w.	MYB51	4h	0.15684
control (H2O drop)	MYB51	4h	0.0964729
control (H2O drop)	MYB51	4h	0.133135
control (H2O drop)	MYB51	4h	0.0895738
control (H2O drop)	MYB51	4h	0.0839528
flg22 drop (1 µM)	NHL10	4h	0.874904
flg22 drop (1 µM)	NHL10	4h	0.220267
flg22 drop (1 µM)	NHL10	4h	0.161234
flg22 drop (1 µM)	NHL10	4h	0.0430511
Wound	NHL10	4h	0.124461
Wound	NHL10	4h	0.307249
Wound	NHL10	4h	0.0932437
Wound	NHL10	4h	0.121888
flg22 + w.	NHL10	4h	0.0552617
flg22 + w.	NHL10	4h	0.102916
flg22 + w.	NHL10	4h	0.0785248
flg22 + w.	NHL10	4h	0.063462
control (H2O drop)	NHL10	4h	0.135147
control (H2O drop)	NHL10	4h	0.245963
control (H2O drop)	NHL10	4h	0.128064
control (H2O drop)	NHL10	4h	0.0455523
flg22 drop (1 µM)	EIN2	24h	0.0175355
flg22 drop (1 µM)	EIN2	24h	0.0227983
flg22 drop (1 µM)	EIN2	24h	0.0223178
flg22 drop (1 µM)	EIN2	24h
Wound	EIN2	24h	0.0276031
Wound	EIN2	24h	0.0228104
Wound	EIN2	24h	0.0154453
Wound	EIN2	24h	22.327
flg22 + w.	EIN2	24h	0.0161436
flg22 + w.	EIN2	24h	0.00286417
flg22 + w.	EIN2	24h	0.00879527
flg22 + w.	EIN2	24h	0.00239346
control (H2O drop)	EIN2	24h	0.0248041
control (H2O drop)	EIN2	24h	0.0358725
control (H2O drop)	EIN2	24h	0.0251554
control (H2O drop)	EIN2	24h	0.0376484
flg22 drop (1 µM)	LOX2	24h	0.00769191
flg22 drop (1 µM)	LOX2	24h	0.00516942
flg22 drop (1 µM)	LOX2	24h	0.0036465
flg22 drop (1 µM)	LOX2	24h
Wound	LOX2	24h	0.0185117
Wound	LOX2	24h	0.0256695
Wound	LOX2	24h	0.0200895
Wound	LOX2	24h	0.016209
flg22 + w.	LOX2	24h	0.0239766
flg22 + w.	LOX2	24h	0.0168967
flg22 + w.	LOX2	24h	0.0279986
flg22 + w.	LOX2	24h	0.0156908
control (H2O drop)	LOX2	24h	0.00409989
control (H2O drop)	LOX2	24h	0.00742176
control (H2O drop)	LOX2	24h	0.0056169
control (H2O drop)	LOX2	24h	0.00555721
flg22 drop (1 µM)	PAD4	24h	0.0501174
flg22 drop (1 µM)	PAD4	24h	0.0854492
flg22 drop (1 µM)	PAD4	24h	0.0244757
flg22 drop (1 µM)	PAD4	24h
Wound	PAD4	24h	0.0877595
Wound	PAD4	24h	0.0242901
Wound	PAD4	24h	0.0718494
Wound	PAD4	24h	0.0891955
flg22 + w.	PAD4	24h	0.156821
flg22 + w.	PAD4	24h	0.0508368
flg22 + w.	PAD4	24h	0.133088
flg22 + w.	PAD4	24h	0.046516
control (H2O drop)	PAD4	24h	0.0132262
control (H2O drop)	PAD4	24h	0.142492
control (H2O drop)	PAD4	24h	0.0795201
control (H2O drop)	PAD4	24h	0.0687397
flg22 drop (1 µM)	JAZ10	24h	0.300008
flg22 drop (1 µM)	JAZ10	24h	0.0215256
flg22 drop (1 µM)	JAZ10	24h	0.270286
flg22 drop (1 µM)	JAZ10	24h	0.175066
Wound	JAZ10	24h	0.0375238
Wound	JAZ10	24h	0.4353
Wound	JAZ10	24h	0.0135376
Wound	JAZ10	24h	0.0310605
flg22 + w.	JAZ10	24h	0.00670443
flg22 + w.	JAZ10	24h	0.0965561
flg22 + w.	JAZ10	24h	0.00499172
flg22 + w.	JAZ10	24h	0.00953632
control (H2O drop)	JAZ10	24h	0.100427
control (H2O drop)	JAZ10	24h	0.0245426
control (H2O drop)	JAZ10	24h	0.0183846
control (H2O drop)	JAZ10	24h	0.0310868
flg22 drop (1 µM)	MYB51	24h	0.487096
flg22 drop (1 µM)	MYB51	24h	0.237457
flg22 drop (1 µM)	MYB51	24h	0.144024
flg22 drop (1 µM)	MYB51	24h	0.561119
Wound	MYB51	24h	0.494094
Wound	MYB51	24h	0.306554
Wound	MYB51	24h	0.14146
Wound	MYB51	24h	0.387231
flg22 + w.	MYB51	24h	0.0591618
flg22 + w.	MYB51	24h
flg22 + w.	MYB51	24h	0.142928
flg22 + w.	MYB51	24h	0.297587
control (H2O drop)	MYB51	24h	0.0617904
control (H2O drop)	MYB51	24h	0.182238
control (H2O drop)	MYB51	24h	0.151677
control (H2O drop)	MYB51	24h	0.327699
flg22 drop (1 µM)	NHL10	24h	0.410751
flg22 drop (1 µM)	NHL10	24h	0.562062
flg22 drop (1 µM)	NHL10	24h	0.102878
flg22 drop (1 µM)	NHL10	24h	0.150845
Wound	NHL10	24h	1.0279
Wound	NHL10	24h	0.0587513
Wound	NHL10	24h	0.0966877
Wound	NHL10	24h	0.242443
flg22 + w.	NHL10	24h	0.250912
flg22 + w.	NHL10	24h	0.123884
flg22 + w.	NHL10	24h	0.130766
flg22 + w.	NHL10	24h	0.0415573
control (H2O drop)	NHL10	24h	0.0112682
control (H2O drop)	NHL10	24h	0.23013
control (H2O drop)	NHL10	24h	0.134356
control (H2O drop)	NHL10	24h	0.40891

### Sheet: PT Heatmap data
Treatment	Gene	Timepoint	log2 fold change
flg22	EIN2	4h	0.55102		log2 fold change was calculated using the formula ΔΔCt= log2(x/y), where x - the average normalized expression (ΔCt) of a select treatment and y - the average normalized expression (ΔCt) of the control group.
w	EIN2	4h	-1.67306
flg22 + w	EIN2	4h	-1.83176
flg22	LOX2	4h	0.386826
w	LOX2	4h	-0.611652
flg22 + w	LOX2	4h	-0.764317
flg22	PAD4	4h	0.127981
w	PAD4	4h	-1.34525
flg22 + w	PAD4	4h	-1.82015
flg22	JAZ10	4h	0.0170474
w	JAZ10	4h	4.82804
flg22 + w	JAZ10	4h	5.17679
flg22	MYB51	4h	1.74937
w	MYB51	4h	0.925218
flg22 + w	MYB51	4h	0.457285
flg22	NHL10	4h	1.22806
w	NHL10	4h	0.221635
flg22 + w	NHL10	4h	-0.886022
flg22	EIN2	24h	-0.56382
w	EIN2	24h	7.50262
flg22 + w	EIN2	24h	-2.03183
flg22	LOX2	24h	-0.0442352
w	LOX2	24h	1.8262
flg22 + w	LOX2	24h	1.8976
flg22	PAD4	24h	-0.510475
w	PAD4	24h	-0.154565
flg22 + w	PAD4	24h	0.349344
flg22	JAZ10	24h	2.13627
w	JAZ10	24h	1.5686
flg22 + w	JAZ10	24h	-0.566538
flg22	MYB51	24h	0.982834
w	MYB51	24h	0.877834
flg22 + w	MYB51	24h	-0.118769
flg22	NHL10	24h	0.64444
w	NHL10	24h	0.861605
flg22 + w	NHL10	24h	-0.520223
