## Supplemental Table 3 for "Species specific marker genes for systemic defence and stress responses to leaf wounding and flagellin stimuli in hybrid aspen and silver birch"

### Sheet: Sheet1
Silver birch	Df	Sum Sq	Mean Sq	F value	Pr(>F)	Significance
Treatment1	2	8428	42139	54797	545	**
Gene	5	9,33	1866	24266	4002	*
Timepoint	1	26904	269036	349851	4,20E-08	***
Treatment1:Gene	10	6048	6048	7865	64162
Treatment1:Timepoint	2	677	3385	4401	64513
Gene:Timepoint	5	9334	18668	24275	3995	*
Treatment1:Gene:Timepoint	10	2668	2668	347	96565
Residuals	105	80745	769
Adj. R2	2531
Hybrid aspen	Df	Sum Sq	Mean Sq	F value	Pr(>F)	Significance
Treatment1	2	15368	76839	37558	2661	*
Gene	5	78781	157561	77013	3,41E-06	***
Timepoint	1	37	367	179	89371
Treatment1:Gene	10	32845	32845	16054	11515
Treatment1:Timepoint	2	6501	32503	15887	20911
Gene:Timepoint	5	68361	136722	66827	1,95E-05	***
Treatment1:Gene:Timepoint	10	112282	112282	54881	1,63E-06	***
Residuals	104	212774	20459
Adj. R2	4603
